# Metabolome and transcriptome profiling of root chicory provide insights into laticifer development and specialized metabolism

**DOI:** 10.1101/2024.01.02.573856

**Authors:** Khabat Vahabi, Gerd U. Balcke, Johanna C. Hakkert, Ingrid M. van der Meer, Benedikt Athmer, Alain Tissier

## Abstract

Chicory roots produce inulin, a dietary fiber, as well as large quantities of bitter sesquiterpene lactones (STLs), which have valuable biological activities. In an effort to understand the compartmentalization of metabolism within chicory roots and the molecular basis of the development of laticifers that produce the chicory latex, we performed metabolomics and transcriptomics profiling. GC-MS and LC-MS identified a total of 22 580 features of which 135 were differentially abundant between cell types. Further analysis indicated that the major STLs accumulated primarily in the latex. Gene expression of known STL pathway genes indicates a compartmentalization of the biosynthesis across multiple tissues, with implications regarding the trafficking of pathway intermediates. Phytohormone measurements and gene expression analysis point to a major role for jasmonate signaling in the development and differentiation of laticifers. Furthermore, inulin accumulates mostly outside the laticifers but expression of inulin metabolic genes also point to a complex distribution and trafficking of inulin or inulin precursors across different root compartments. Altogether, the data presented here constitute a unique resource to investigate several biological processes in chicory roots, including laticifer development, STL biosynthesis and transport and inulin biosynthesis regulation.

**Significance statement:** A combination of transcriptomics, targeted and untargeted metabolomics of different tissues of chicory roots was generated. These data constitute a resource basis for the investigation of various processes taking place in chicory taproots, including sesquiterpene lactone biosynthesis, laticifer development and inulin biosynthesis and trafficking.
