## Supplemental Table 1 for "Metabolome and transcriptome profiling of root chicory provide insights into laticifer development and specialized metabolism"

### Sheet: Measurements_peak_area
	HD-r1	HD-r2	HD-r3	VC-r1	VC-r2	VC-r3	Lx-r1	Lx-r2	Lx-r3			HD_avg	VC_avg	Lx_avg
L	1.28554e+06	844313	1.01086e+06	192056	445658	105698	1.71937e+07	1.68166e+07	1.90798e+07		L	1.0469e+06	247804	1.76967e+07
DL	365405	105698	226453	27839.8	62217.4	9137.32	5.19817e+06	5.01348e+06	5.70847e+06		DL	232519	33064.8	5.30671e+06
LC	877812	371280	438597	100495	213116	61563.7	9.73131e+06	9.57933e+06	1.18466e+07		LC	562563	125058	1.03857e+07
LOX	1.64955e+07	9.41193e+06	1.85675e+07	4.38719e+06	9.07077e+06	2.03211e+06	3.05971e+07	3.09205e+07	3.7965e+07		LOX	1.4825e+07	5.16336e+06	3.31609e+07
DLOX	7.54418e+06	2.43937e+06	9.28226e+06	1.5104e+06	3.35257e+06	800281	7.94971e+07	5.31116e+07	6.16793e+07		DLOX	6.42193e+06	1.88775e+06	6.47627e+07
LCOX	1.16462e+07	5.46552e+06	1.37903e+07	4.10661e+06	8.79918e+06	2.1481e+06	2.48939e+07	2.99763e+07	2.69219e+07		LCOX	1.03007e+07	5.01796e+06	2.72641e+07

### Sheet: Quantification parameters
Name	Mass	Expected RT
8-deoxylactucin 15-oxalate_01	333.1	6
lactucin 15-oxalate_01	349.1	4.16
lactucopicrinoxalate_01	483.1	7.15
lactucin_A_01	277.1	4.75
8-deoxylactucin_01	261.1	6.63
lactoucopicrin_01	411.1	7.91

### Sheet: Aquisation parameters
name	mz1	mz3	r.t.	DP	EP	CE	CXP
8-deoxylactucin 15-oxalate_01	333.1	243.1	6	35	10	35	5
lactucin 15-oxalate_01	349.1	241.1	4.16	35	10	35	5
lactucopicrinoxalate_01	483.1	241.1	7.15	35	10	35	5
lactucin_A_01	277.1	213.1	4.75	35	10	35	5
8-deoxylactucin_01	261.1	215.1	6.63	35	10	35	5
lactoucopicrin_01	411.1	259.1	7.91	35	10	35	5

### Sheet: Names
L	lactucin
DL	8-deoxylactucin
LC	lactoucopicrin
LOX	lactucin 15-oxalate
DLOX	8-deoxylactucin 15-oxalate
LCOX	lactucopicrin-oxalate
LX	Latex
HD	Hypodermis
VC	Vascular cylinder
