## Supplemental Table 4 for "Metabolome and transcriptome profiling of root chicory provide insights into laticifer development and specialized metabolism"

### Sheet: kegg enrichment sup_table_S3
Pathway_ID	Name	Lx-MS_umber of metabolites	Vc-MS_umber of metabolites	Hd-MS_umber of metabolites	Lx_RNAseq_umber of transcripts	Vc_RNAseq_umber of transcripts	Hd_RNAseq_umber of transcripts	Lx_Fold Enrichment in Pathway_ID	Hd_Fold Enrichment in Pathway_ID	Xyl_Fold Enrichment in Pathway_ID	sum-MS	sum-RNAseq	sum-FE
lsv00072	Synthesis and degradation of ketone bodies				8	3		5	1	1	0	11	7
lsv00051	Fructose and mannose metabolism	4			53	24	9	3.07463	2.53205	2.71291	4	86	8.31959
lsv04016	MAPK signaling pathway - plant				103	72	59	3.07463	1.7612	2.14926	0	234	6.98509
lsv00430	Taurine and hypotaurine metabolism		1	1	4	2		2.8	1	1.8	2	6	5.6
lsv00650	Butanoate metabolism	4		4	14	5		2.6	1	1	8	19	4.6
lsv00514	Other types of O-glycan biosynthesis				4		6	2.5	1	1	0	10	4.5
lsv00563	Glycosylphosphatidylinositol (GPI)-anchor biosynthesis				3	1	1	2.2	9.9	1	0	5	13.1
lsv04130	SNARE interactions in vesicular transport				44	30	4	2.1	1	0.5	0	78	3.6
lsv00790	Folate biosynthesis	1			11	6	6	2.1	1	3.6	1	23	6.7
lsv00903	Limonene and pinene degradation				8	7		2	1	5	0	15	8
lsv04144	Endocytosis	1			183	61	74	2	0.6	0.7	1	318	3.3
lsv04120	Ubiquitin mediated proteolysis				115	59	22	1.9	1.8	0.8	0	196	4.5
lsv03450	Non-homologous end-joining				2			1.9	1	1	0	2	3.9
lsv04712	Circadian rhythm - plant				27	3	12	1.8	2.5	1.4	0	42	5.7
lsv00280	Valine, leucine and isoleucine degradation	1		1	43	14	11	1.8	1	0.6	2	68	3.4
lsv00640	Propanoate metabolism	4		1	27	8	10	1.8	1	1	5	45	3.8
lsv00750	Vitamin B6 metabolism				13	9		1.8	1	5.3	0	22	8.1
lsv04122	Sulfur relay system	1	1		5	2		1.8	1	1.8	2	7	4.6
lsv00310	Lysine degradation	1		1	25	13	4	1.7	1	1.9	2	42	4.6
lsv00740	Riboflavin metabolism	3		1	14	2	5	1.7	1	1	4	21	3.7
lsv00340	Histidine metabolism	1		1	14	8		1.7	1	1.4	2	22	4.1
lsv01240	Biosynthesis of cofactors	14	1	6	162	80	65	1.6603	0.66617	0.819902	21	307	3.14637
lsv00760	Nicotinate and nicotinamide metabolism	3		2	10		7	1.6	5.6	1	5	17	8.2
lsv00562	Inositol phosphate metabolism	5	1		55	15	27	1.6	1	0.7	6	97	3.3
lsv00130	Ubiquinone and other terpenoid-quinone biosynthesis	1		1	35	24		1.6	1	1.4	2	59	4
lsv00410	beta-Alanine metabolism	2		1	32	21	8	1.6	1	1.9	3	61	4.5
lsv00053	Ascorbate and aldarate metabolism	4		2	42	36	31	1.5	1	1.2	6	109	3.7
lsv00945	Stilbenoid, diarylheptanoid and gingerol biosynthesis		1				24	1.5	1	1.8	1	24	4.3
lsv03040	Spliceosome				133	29	46	1.5	0.5	0.3	0	208	2.3
lsv00561	Glycerolipid metabolism	2	1		52	18	31	1.4	5.1	0.5	3	101	7
lsv00564	Glycerophospholipid metabolism	2			76	39	38	1.4	2.1	0.6	2	153	4.1
lsv03410	Base excision repair				13	1	2	1.4	2.1	1	0	16	4.5
lsv00520	Amino sugar and nucleotide sugar metabolism	6	1		122	82	85	1.4	2	1.8	7	289	5.2
lsv03015	mRNA surveillance pathway				102	23	26	1.4	1	0.4	0	151	2.8
lsv04146	Peroxisome				63	25	16	1.4	1	0.9	0	104	3.3
lsv03022	Basal transcription factors				27	5	2	1.4	1	1	0	34	3.4
lsv03440	Homologous recombination				22	4		1.4	1	0.9	0	26	3.3
lsv00920	Sulfur metabolism	1			20	12	6	1.4	1	2.6	1	38	5
lsv00902	Monoterpenoid biosynthesis				11	11		1.4	1	3.6	0	22	6
lsv03018	RNA degradation				69	29	17	1.4	0.8	0.4	0	115	2.6
lsv00600	Sphingolipid metabolism	1		1	13	3	11	1.3	6.9	1	2	27	9.2
lsv03020	RNA polymerase				21	5		1.3	2	1	0	26	4.3
lsv04070	Phosphatidylinositol signaling system	3	1		59	25	34	1.3	1.3	0.4	4	118	3
lsv01212	Fatty acid metabolism	1		2	59	65	10	1.3	1	1.8	3	134	4.1
lsv00062	Fatty acid elongation	1		1	39	29	29	1.3	1	0.7	2	97	3
lsv00071	Fatty acid degradation	1		1	38	35	19	1.3	1	2.4	2	92	4.7
lsv00565	Ether lipid metabolism				27	28	2	1.3	1	1.8	0	57	4.1
lsv01040	Biosynthesis of unsaturated fatty acids	12	1	6	12	29	6	1.2	3.7	1	19	47	5.9
lsv03420	Nucleotide excision repair				28	2	7	1.2	1.3	0.4	0	37	2.9
lsv04145	Phagosome				71	18	20	1.2	1	0.9	0	109	3.1
lsv00900	Terpenoid backbone biosynthesis	2			36	5	9	1.2	1	1	2	50	3.2
lsv00260	Glycine, serine and threonine metabolism		1	1	30	14	13	1.2	1	1	2	57	3.2
lsv00908	Zeatin biosynthesis	5		1	17	15	14	1.2	1	1.2	6	46	3.4
lsv00230	Purine metabolism	7		1	51	14	33	1.1	2.3	1.3	8	98	4.7
lsv04141	Protein processing in endoplasmic reticulum				172	22	98	1.1	1.6	0.3	0	292	3
lsv00630	Glyoxylate and dicarboxylate metabolism	2	2	3	53	17	23	1.1	1.2	0.7	7	93	3
lsv03013	RNA transport	1			76	2	28	1.1	1.1	1	1	106	3.2
lsv00620	Pyruvate metabolism	2		1	59	20	29	1.1	1	1.5	3	108	3.6
lsv00061	Fatty acid biosynthesis	6		5	40	33		1.1	1	1.9	11	73	4
lsv00780	Biotin metabolism				24	19		1.1	1	1.1	0	43	3.2
lsv02010	ABC transporters	14	2	2	23	22	22	1.1	1	1.5	18	67	3.6
lsv03050	Proteasome				20	10	2	1.1	1	2.6	0	32	4.7
lsv00511	Other glycan degradation				11	3		1.1	1	1.4	0	14	3.5
lsv04136	Autophagy - other				29	13	2	1	25.5	1	0	44	27.5
lsv00941	Flavonoid biosynthesis	2	1	1		2	27	1	8.5	1.2	4	29	10.7
lsv04075	Plant hormone signal transduction	1			224	165	167	1	1.3	1.6	1	556	3.9
lsv00330	Arginine and proline metabolism	3			35	11	28	1	1	1.4	3	74	3.4
lsv03030	DNA replication				15	1	2	1	1	1	0	18	3
lsv00250	Alanine, aspartate and glutamate metabolism	3	1	3	12	7	5	1	1	1	7	24	3
lsv00591	Linoleic acid metabolism	3		1	12	1		1	1	2.8	4	13	4.8
lsv00670	One carbon pool by folate				12		8	1	1	1	0	20	3
lsv00531	Glycosaminoglycan degradation				11	7		1	1	0.6	0	18	2.6
lsv00513	Various types of N-glycan biosynthesis				9		11	1	1	1	0	20	3
lsv00603	Glycosphingolipid biosynthesis - globo and isoglobo series				8		4	1	1	1	0	12	3
lsv00909	Sesquiterpenoid and triterpenoid biosynthesis	5		1	4	4	2	1	1	1.1	6	10	3.1
lsv00604	Glycosphingolipid biosynthesis - ganglio series				4			1	1	1	0	4	3
lsv00300	Lysine biosynthesis			1	2			1	1	1	1	2	3
lsv00905	Brassinosteroid biosynthesis				2	2	4	1	1	3.1	0	8	5.1
lsv00196	Photosynthesis - antenna proteins				2	2		1	1	1.1	0	4	3.1
lsv00440	Phosphonate and phosphinate metabolism				2		2	1	1	1	0	4	3
lsv00660	C5-Branched dibasic acid metabolism	1		5		2	1	1	1	2.5	6	3	4.5
lsv00998	Biosynthesis of various secondary metabolites - part 2	1	1	2				1	1	1	4	0	3
lsv00944	Flavone and flavonol biosynthesis	2		1		2		1	1	8.3	3	2	10.3
lsv00965	Betalain biosynthesis	1		1				1	1	1	2	0	3
lsv00942	Anthocyanin biosynthesis	1						1	1	1	1	0	3
lsv00943	Isoflavonoid biosynthesis	1						1	1	1	1	0	3
lsv00515	Mannose type O-glycan biosynthesis		1					1	1	1	1	0	3
lsv00500	Starch and sucrose metabolism	4	1		117	59	72	1	0.7	0.8	5	248	2.5
lsv00380	Tryptophan metabolism				31	19	8	0.9	1.9	1.1	0	58	3.9
lsv00052	Galactose metabolism	9	1		41	34	10	0.9	1.6	1.4	10	85	3.9
lsv00400	Phenylalanine, tyrosine and tryptophan biosynthesis	2	1	2	24	15	10	0.9	1	0.9	5	49	2.8
lsv00860	Porphyrin and chlorophyll metabolism			1	13	5	1	0.9	1	2.7	1	19	4.6
lsv00730	Thiamine metabolism			1	13	5	10	0.9	1	2.3	1	28	4.2
lsv00220	Arginine biosynthesis			3	7	3	3	0.9	1	1	3	13	2.9
lsv01100	Metabolic pathways	75	9	33	1296	764	808	0.9	0.8	1.1	117	2868	2.8
lsv00970	Aminoacyl-tRNA biosynthesis	1	1	3	39	11	6	0.9	0.8	0.2	5	56	1.9
lsv00240	Pyrimidine metabolism	4	2	2	14	4	13	0.8	3.2	0.2	8	31	4.2
lsv04626	Plant-pathogen interaction				184	132	155	0.8	2.8	0.9	0	471	4.5
lsv00020	Citrate cycle (TCA cycle)	2		4	25	15	24	0.8	2.8	2	6	64	5.6
lsv03430	Mismatch repair				17	1		0.8	1.8	0.5	0	18	3.1
lsv00040	Pentose and glucuronate interconversions	4		1	107	28	41	0.8	1.2	0.7	5	176	2.7
lsv00010	Glycolysis / Gluconeogenesis	2	1		86	33	55	0.8	1	0.9	3	174	2.7
lsv00770	Pantothenate and CoA biosynthesis				16	17	6	0.8	1	1	0	39	2.8
lsv00966	Glucosinolate biosynthesis			3	3	6	3	0.8	1	2.1	3	12	3.9
lsv01110	Biosynthesis of secondary metabolites	39	5	14	701	444	440	0.8	0.8	1	58	1585	2.6
lsv01200	Carbon metabolism	6	2	4	139	65	94	0.8	0.7	0.9	12	298	2.4
lsv00190	Oxidative phosphorylation	3	1	1	51	26	29	0.8	0.6	1.1	5	106	2.5
lsv00460	Cyanoamino acid metabolism	1		3	14	12	12	0.7	1.5	0.4	4	38	2.6
lsv00232	Caffeine metabolism	1			2			0.7	1	1	1	2	2.7
lsv00261	Monobactam biosynthesis			1	2			0.7	1	1	1	2	2.7
sum		0	0	1	2	0	0	0.7	1	1	1	2	2.7
lsv00360	Phenylalanine metabolism	7		3	15	14	9	0.6	2.1	1.2	10	38	3.9
lsv00510	N-Glycan biosynthesis	2			6	1	13	0.6	2	1	2	20	3.6
lsv03060	Protein export				17	9	4	0.6	1.7	1.9	0	30	4.2
lsv00030	Pentose phosphate pathway	5	1		28	11	4	0.6	1	1	6	43	2.6
lsv00960	Tropane, piperidine and pyridine alkaloid biosynthesis	1		1	28	28	14	0.6	1	2.8	2	70	4.4
lsv00950	Isoquinoline alkaloid biosynthesis	3		1	14	14		0.6	1	2.2	4	28	3.8
lsv00590	Arachidonic acid metabolism				9	1	7	0.6	1	1.5	0	17	3.1
lsv00450	Selenocompound metabolism		1		5	3	11	0.6	1	0.5	1	19	2.1
lsv01230	Biosynthesis of amino acids	5	2	8	81	31	75	0.6	0.7	0.4	15	187	1.7
lsv01210	2-Oxocarboxylic acid metabolism	2		8	10	8	17	0.5	2.4	0.7	10	35	3.6
lsv00940	Phenylpropanoid biosynthesis	1	2	2	118	132	135	0.5	2.3	1.3	5	385	4.1
lsv00710	Carbon fixation in photosynthetic organisms	1	1		28	4	22	0.5	1	3.4	2	54	4.9
lsv00910	Nitrogen metabolism				22	21	22	0.5	1	1.2	0	65	2.7
lsv00350	Tyrosine metabolism	5		3	21	22	9	0.5	1	2.5	8	52	4
lsv00904	Diterpenoid biosynthesis	4			5	9		0.5	1	0.4	4	14	1.9
lsv00270	Cysteine and methionine metabolism		1	1	35	26	30	0.5	0.9	1	2	91	2.4
lsv00480	Glutathione metabolism	1			78	75	87	0.4	1	1.3	1	240	2.7
lsv00073	Cutin, suberine and wax biosynthesis	2		1	18	3	3	0.4	1	1.8	3	24	3.2
lsv03008	Ribosome biogenesis in eukaryotes				18	1	9	0.4	1	0.2	0	28	1.6
lsv00290	Valine, leucine and isoleucine biosynthesis			3	5	5	4	0.4	1	1.1	3	14	2.5
lsv03010	Ribosome				68	76	30	0.4	0.7	1.2	0	174	2.3
lsv00592	alpha-Linolenic acid metabolism	1		1	27	18	21	0.3	1	2.1	2	66	3.4
lsv00906	Carotenoid biosynthesis				10	1	3	0.3	1	0.9	0	14	2.2
lsv00100	Steroid biosynthesis	5			7	10	6	0.3	1	2.2	5	23	3.5
lsv00195	Photosynthesis	2	1		5	15		0.2	1	2.3	3	20	3.5
