## Supplemental Table 6 for "Metabolome and transcriptome profiling of root chicory provide insights into laticifer development and specialized metabolism"

### Sheet: inulin and sugars
							Total sugars after hydrolysis						Free sugars						Inulin bound sugars
				500x	500x																			Average
				mg/L	mg/L	mg/gDw	mg/gDw	mg/gDw		mMol/gDw	mMol/gDw	mg/gDw	mg/gDw	mg/gDw	mMol/gDw	mMol/gDw	mMol/gDw	mMol/gDw	mMol/gDw		Average		total inulin	total inulin
			mg Dw	glucose	fructose	Glucose	fructose	Total sugars	F/G ratio	Glucose	fructose	Glucose	fructose	Sucrose	Glucose	fructose	Sucrose	Glucose	fructose	mDP	mDP	STDEV	mg/gDw	mg/gFw	STDEV
Hd-1	1	H1 50x	30.3	0.774386	8.57593	61.6135	682.339	743.952	11.0745	0.342297	3.79077	2.37443	1.88199	15.1502	0.0131913	0.0104555	0.0442988	0.284807	3.73602	14.1177	13.8567	0.361516	723.748	730.413	19.264
Hd-2	2	H2 50x	29.7	0.753453	8.30308	61.1591	673.975	735.134	11.02	0.339773	3.7443	1.90884	1.49225	15.5481	0.0106046	0.00829026	0.0454624	0.283706	3.69055	14.0084			715.366
Hd-3	3	H3 50x	29.9	0.817887	8.74904	65.9452	705.424	771.37	10.6971	0.366362	3.91902	2.3502	1.59426	14.5357	0.0130567	0.00885702	0.0425019	0.310804	3.86766	13.4441			752.124
Lx-1	7	H7 50x	30.3	0.208738	1.09931	16.6081	87.4659	104.074	5.26647	0.0922671	0.485922	1.80186	6.34206	17.582	0.0100103	0.0352336	0.0514093	0.0308475	0.399279	13.9437	13.7885	1.30268	77.4228	89.5309	14.5507
Lx-2	8	H8 50x	29.7	0.213101	1.3852	17.2978	112.439	129.737	6.50021	0.0960989	0.624663	1.23092	4.7829	17.1478	0.00683844	0.0265717	0.0501399	0.0391206	0.547951	15.0067			105.673
Lx-3	9	H9 50x	30.3	0.198593	1.13845	15.8009	90.5798	106.381	5.73257	0.0877828	0.503221	1.85431	4.90916	13.4143	0.0103017	0.0272731	0.0392231	0.038258	0.436725	12.4152			85.497
Vc-1	16	H16 50x	30.1	0.953292	8.51259	76.352	681.799	758.151	8.92968	0.424178	3.78777	1.26288	0.906173	24.4743	0.007016	0.00503429	0.0715623	0.3456	3.71118	11.7384	11.8095	0.231592	730.22	711.649	30.4054
Vc-2	17	H17 50x	30.3	0.887746	7.98561	70.6329	635.37	706.003	8.99538	0.392405	3.52983	1.09439	1.39388	25.6076	0.00607993	0.00774376	0.074876	0.311449	3.44721	12.0683			676.559
Vc-3	18	H18 50x	30.1	0.957406	8.48384	76.6815	679.496	756.178	8.86128	0.426009	3.77498	1.13211	1.09078	24.499	0.0062895	0.00605989	0.0716344	0.348085	3.69728	11.6218			728.166
